# Spatial variation in exploited metapopulations obscures risk of collapse

**DOI:** 10.1101/315481

**Authors:** Daniel K Okamoto, Margot Hessing-Lewis, Jameal F Samhouri, Andrew O Shelton, Adrian Stier, Philip S Levin, Anne K Salomon

## Abstract

Unanticipated declines among exploited species have commonly occurred despite harvests that appeared sustainable prior to collapse. This is particularly true in the oceans where spatial scales of management are often mismatched with spatially complex metapopulations. We explore causes, consequences and potential solutions for spatial mismatches in harvested metapopulations in three ways. First, we generate novel theory illustrating when and how harvesting metapopulations increases spatial variability and in turn masks local scale volatility. Second, we illustrate why spatial variability in harvested metapopulations leads to negative consequences using an empirical example of a Pacific herring metapopulation. Finally, we construct a numerical management strategy evaluation model to identify and highlight potential solutions for mismatches in spatial scale and spatial variability. Our results highlight that spatial complexity can promote stability at large scales, however ignoring spatial complexity produces cryptic and negative consequences for people and animals that interact with resources at small scales. Harvesting metapopulations magnifies spatial variability, which creates discrepancies between regional and local trends while increasing risk of local population collapses. Such effects asymmetrically impact locally constrained fishers and predators, which are more exposed to risks of localized collapses. Importantly, we show that dynamically optimizing harvest can minimize local risk without sacrificing yield. Thus, multiple nested scales of management may be necessary to avoid cryptic collapses in metapopulations and the ensuing ecological, social and economic consequences.
