## Appendix S4 for "Spatial variation in exploited metapopulations obscures risk of collapse": Appendix_S4.csv

Functional Group	Species (Scientific)	Species (Common)	Range	Radius	Methodology	Paper	Location of study	Notes
Dolphins and porpoises	Orcinus orca	Orca	196.5km		Photographic Identification	Fearnbach et al. 2014	Gulf of Alaska, Aleutian Islands, Bering Sea	Median range (max distance between repeated encounters); interquartile range = 88.5-304.5km, max = 1443 km. Majority moved <500km
Dolphins and porpoises	Orcinus orca	Orca	360 km2		Photographic Identification	Hauser et al. 2007	British Colombia and Washington inshore waters	Most common (shared) use area between three pods
Flatfishes	Hippoglossus stenolepis	Pacific halibut	20km		Pop-up Satellite tags	Loher 2008	Gulf of Alaska	80% of individuals recovered within 20km of deployment site after 1 year, in the 20% that traveled more than 20km, distance ranged from 40-430 km (mean 200 ± 74.5km)
Flatfishes	Parophrys vetulus	English sole	80km		Acoustic Telemetry	Moser et al. 2013	Puget Sound	Median distance traveled during winter migration
Flatfishes	Parophrys vetulus	English sole	<1km^2		Unknown	Moser et al. 2013 (citing personal communication by S. O'Neill)	Puget Sound
Flatfishes	Hippoglossus stenolepis	Pacific halibut	401.3m		Pop-up Satellite tags	Nielsen et al. 2014	Alaska	Radius of home range of non-dispersive 'residential' movement state. CI: 312.2 - 515.9m. Median observation period 58 days. See paper for measurements of movement of dispersive individuals
Flatfishes	Hippoglossus stenolepis	Pacific halibut	47.6 ± 11.1km		Pop-up Satellite tags	Seitz et al. 2011	Aleutian Islands	Horizontal displacement of tagged individuals, range from 1-167 km
Flatfishes	Hippoglossus stenolepis	Pacific halibut	224.4 ± 65.7km		Pop-up Satellite tags	Seitz et al. 2011	Southeast Bering Sea	Horizontal displacement of tagged individuals, range from 4-815km
Hake, cod, sablefish	Anoplopoma fimbria	Sablefish	191km		Mark/Recapture	Hanselman et al. 2014	North Pacific	Mean distance moved in one year, 602km mean distance over entire study (31 years)
Hake, cod, sablefish	Gadus macrocephalus	Pacific cod	89km		Mark/Recapture	Rand et al. 2014	Bering Sea	Mean distance between release and recovery - Spring (breeding)
Hake, cod, sablefish	Gadus macrocephalus	Pacific cod	232km		Mark/Recapture	Rand et al. 2014	Bering Sea	Mean distance between release and recovery - Winter (feeding)
Hake, cod, sablefish	Theragra chalcogramma	Walleye pollock	9056.41 m^2		Telemetry	Sarno et al. 1994 (from Tamburello & Cote Database)		Listed for Pollachius pollachius, unclear on units. This value is not listed in the original publication
Hake, cod, sablefish	Anoplopoma fimbria	Sablefish	170.7±293.5km		Mark/Recapture	Wespestad et al. 1983	North Pacific	Average distance traveled between release and recapture
Humpback whales	Megaptera novaeangliae	Humpback whale	46 km/d travel		Satellite telemetry	Kennedy et al. 2014	Aleutian Islands and Bering Sea	Value is average, range of 31-109.6 km/d, foraged a majority of the time, tracked for average of 28 days. 3 whales didn't move more than 50km in 14 days
Humpback whales	Megaptera novaeangliae	Humpback whale	223-4,356km		Satellite telemetry	Dalla Rosa et al. 2008	Antarctic Peninsula	Individual movement over 1-3 months
Humpback whales	Megaptera novaeangliae	Humpback whale	2271-172356km^2		Satellite telemetry	Dalla Rosa et al. 2008	Antarctic Peninsula	Area usage baesd on 95% fixed kernel home range
Invertebrate (crab)	Pugettia producta	Kelp crab	40m		Physical tagging	Hines 1982	Monterey	Maximum movement in 1 week
Invertebrate (crab)	Cancer magister	Dungeoness crab	0.4 ± 0.37km^2		Ultrasonic biotelemetry	Stone & O'Clair 2001	Alaska	Minimum convex polygon method, Female crabs, maximum of 1.34 km^2
Invertebrate (crab)	Cancer magister	Dungeoness crab	3.75 ± 3.2 km^2		Ultrasonic biotelemetry	Stone & O'Clair 2001	Alaska	Minimum convex polygon method, male crabs, maximum of 10.5 km^2
Invertebrate (echinoderm)	Parastichopus californicus	Red sea cucumber	5.3 ± 1.3m		Physical tagging	Ciecel et al. 2009	Alaska	Movement of tagged individuals, control individuals moved much less. Mean ± SD daily movement
Invertebrate (echinoderm)	Strongylocentrotus franciscanus	Red sea urchin	0.54 ± 0.065 m/day		Physical tagging	Mattison et al. 1977	Monterey Bay	Movement at stations far from kelp forest, decreased with proximity to kelp. Minimum 0.075 ± 0.033 m/day
Pinnipeds	Zalophus californianus	California sea lion	84.7±11.1km		Satellite Telemetry	Kuhn and Costa 2014	Southern California	Average distance traveled from rookery during foraging trip. Other similar values are listed in Kuhn et al. 2016 in Southern California
Pinnipeds	Callorhinus ursinus	Northern fur seal	339238km^2		Satellite and radio telemetry	Kuhn et al. 2014	Bering Sea	St Paul Island foraging area
Pinnipeds	Callorhinus ursinus	Northern fur seal	92340km^2		Satellite and radio telemetry	Kuhn et al. 2014	Bering Sea	St George Island foraging area
Pinnipeds	Callorhinus ursinus	Northern fur seal	624.2 ± 20.4 km		Satellite and radio telemetry	Kuhn et al. 2014	Bering Sea	Average distance traveled during foraging trips
Pinnipeds	Eumetopias jubatus	Steller sea lion	319 ± 61.9 km^2		Radio telemetry	Merrick & Loughlin 1997	Alaska	Summer adult female home range - mean trip distance was 17.1 ± 4.6km
Pinnipeds	Eumetopias jubatus	Steller sea lion	47 579 ± 26704 km^2		Radio telemetry	Merrick & Loughlin 1997	Alaska	Winter adult female home range - mean trip distance was 113 ± 59.9km
Pinnipeds	Eumetopias jubatus	Steller sea lion	1000-4000 km^2		Radio telemetry	Merrick & Loughlin 1997	Alaska	Young of year home range - mean trip distance 31 ± 14.5 km. Mean home range was 9196 ± 6799.3 km^2, but was highly skewed by one individual
Pinnipeds	Phoca vitulina	Harbor seal	24.2±34.3		Satellite Telemetry	Peterson et al. 2012	Pacific Northwest	Males - median measured distance traveled from site of capture
Pinnipeds	Phoca vitulina	Harbor seal	6.5±6.1km		Satellite Telemetry	Peterson et al. 2012	Pacific Northwest	Females - median measured distance traveled from site of capture
Rockfishes and lingcod	Ophiodon elongatus	Lingcod	21,272 ± 13,630 m^2		Acoustic Telemetry	Beaudreau and Essington 2011	Washington	Core summer ranges
Rockfishes and lingcod	Sebastes melanops	black rockfish	250000 m^2		Acoustic Telemetry	Green et al. 2011 (from Tamburello & Cote dataset)
Rockfishes and lingcod	Sebastes mystinus	blue rockfish	34692.4 m^2		Acoustic Telemetry	Jorgensen et al. 2006 (from Tamburello & Cote dataset)
Rockfishes and lingcod	Sebastes inermis	japanese black rockfish	815.4 m^2		Acoustic Telemetry	Mitamura et al. 2009 (from Tamburello & Cote dataset)
Rockfishes and lingcod	Ophiodon elongatus	Lingcod	2820 ± 532m^2		Acoustic Telemetry	Tolimieri et al. 2009	Puget Sound	Summer home range
Rockfishes and lingcod	Ophiodon elongatus	Lingcod	1139 ± 251 m^2		Acoustic Telemetry	Tolimieri et al. 2009	Puget Sound	Winter home range
Rockfishes and lingcod	Sebastes caurinus	copper rockfish	2157.75 m^2		Acoustic Telemetry	Tolimieri et al. 2009 (from Tamburello & Cote dataset)	Puget Sound
Rockfishes and lingcod	Sebastes maliger	quillback rockfish	1571 m^2		Acoustic Telemetry	Tolimieri et al. 2009 (from Tamburello & Cote dataset)	Puget Sound
Seabirds	Brachyramphus marmoratus	Marbled murrelet	127 km^2	11.26942767	Radio telemetry	Barbaree et al. 2015	Alaska	Marine LSCV kernel range
Seabirds	Brachyramphus marmoratus	Marbled murrelet	938 km^2	30.62678566	Radio telemetry	Lorenz et al. 2017	Washington	Marine LSCV kernel range. This paper contains a good summary of other results regarding movements and ranges of Marbled murrlets
Seabirds	Melanitta americana	Scoter species	687.5km^2	26.2202212	Satellite Telemetry	Loring et al. 2014	Southern New England	From supplementary table, average core use area
Seabirds	Mergus merganer	Common merganser	750km	750	Satellite Telemetry	Pearce et al. 2005	Alaska	First year post-fledge individuals moved 150 km from natal rivers, overall juvenile movement was 750km. Adults undertake broader migrations to breeding grounds (1000+km)
Seabirds	Brachyramphus marmoratus	Marbled murrelet	5.7±6.7km	5.7	Radio telemetry	Peery et al. 2009	Northern California	Movement from nighttime resting locations to foraging locations. Breeding individuals moved at smaller spatial scales. During the nonbreeding season, disperse up to 300km
